# A Fibroblast State Choreographs an Epithelial YAP-dependent Regenerative Program Essential to (Pre)malignancy via ECM-mediated Mechanotransduction

**DOI:** 10.1101/2025.07.11.661192

**Authors:** Deng Pan, Philippe Gascard, Joseph A. Caruso, Chira Chen-Tanyolac, Veena Sangwan, Nicholas Bertos, Sophie Camilleri-Broet, Julie Berube, Spyridon Oikonomopoulos, Michael K. Strasser, David L. Gibbs, Joanna Bons, Jordan B. Burton, Jacob P. Rose, Samah Shah, Rosemary Bai, Stuart Lee, Daffolyn Rachael Fels-Elliott, Shoval Miyara, Uri Alon, Anatoly Urisman, Ioannis Ragoussis, Sui Huang, Birgit Schilling, Lorenzo E. Ferri, Thea D. Tlsty

## Abstract

Chronic lung injury generates metaplasia which occasionally, but ominously, progresses to squamous dysplasia and squamous lung cancer. To identify mechanisms through which disrupted tissue homeostasis contributes to malignant initiation and progression, we used *in vivo* and *in vitro* heterotypic recombinant models of human <u>b</u>ronchial <u>e</u>pithelial <u>c</u>ells (hBECs) and fibroblasts. We demonstrate that injury-associated TGF-β signaling creates a fibroblast state dependent upon HSP47 upregulation. These fibroblasts accumulated collagen, thus elevating tissue stiffness and activating mechanosignaling that sustained YAP-dependent embryonic-like, pro-malignant activities in adjacent hBECs. This <u>S</u>tress/<u>T</u>ension-Instructive <u>F</u>ibroblast (STIF) state, exhibited by stressed fibroblasts in premalignant and malignant lesions across multiple cancer types, was sufficient to reprogram disease-free hBECs to metaplasia and to drive hBECs with compromised tumor suppressor function to dysplasia, yet could be inhibited and reversed. STIFs suffice to activate epithelial phenotypes reminiscent of oncogene-mediated cell transformation and induce (pre)malignancy via increased force transmission, providing novel targets for prevention.

**Statement of significance:** Tissue injury creates a regenerative pro-tumorigenic <u>S</u>tress/<u>T</u>ension-Instructive <u>F</u>ibroblast (STIF) state which is sufficient to activate a YAP-dependent, pre-malignant program to induce or unmask pre-cancerous phenotypes in epithelial cells through mechanotransduction. Inhibition of STIF activity or mechanosignaling prevents metaplasia and progression to dysplasia.

**Highlights:**

1. Tissue injury creates a pro-tumorigenic Stress/Tension-Instructive Fibroblast (STIF) state in multiple organs that precedes and persists through cancer
2. STIF signaling alone, working through fibroblasts and not epithelial cells, is sufficient to activate embryonic-like plasticity and induce epithelial pre-cancerous metaplastic lesions
3. STIFs program (pre)malignant phenotypes in adjacent epithelial cells through mechanosignaling by activating YAP prior to tumor formation
4. Inhibiting STIFs or mechanosignaling prevents/reverts metaplasia and prevents progression to dysplasia
