## Supplemental Table 6 for "A Fibroblast State Choreographs an Epithelial YAP-dependent Regenerative Program Essential to (Pre)malignancy via ECM-mediated Mechanotransduction"

### Sheet: sheet
DIAGNOSIS	PATIENT-TISSUE BLOCK	Stroma adjacent to KRT14+ SQUAMOUS LESIONS
		COL1high HSP47pos	COL1low HSP47pos	COL1high HSP47neg	COL1low HSP47neg
LUNG METAPLASIA	LM01-1	6	1
	LM01-2	2		2
	LM01-3	3	1	1
	LM02-1	6		1
	LM03-1	2		2	1
	LM04-1		5
	LM05-2	4	6
	LM05-1	6
	LM05-2	5
	LM05-3	7	1
	LM05-4		2	2	1
	LM06-1	4		1
	LM07-1	2
	LM07-2	4	1
	LM07-3	5
	LM07-4	5
	LM07-5	3		1
	LM08-1	5		1
	LM09-1				3
LSCC	LSCC1	3	2
	L08	3	2
	L10	1		1
	L11	7	1
	L21	4	1
Number of images		87	23	12	5
Hsp47/Col1 expression profile in stroma adjacent to KRT14+ lesions (% of images)		68.5039	18.1102	9.44882	3.93701
