## Supplemental Table 5 for "A Fibroblast State Choreographs an Epithelial YAP-dependent Regenerative Program Essential to (Pre)malignancy via ECM-mediated Mechanotransduction"

### Sheet: Lung Metaplasia
specimen ID	block #	Gender	Age	Race	Diagnosis	Brief History	TNM classification (if cancer)	Smoking History	Cancer History
LM01	A-A1	Female	73	White, Not Hispanic or Latino	1. Centriacinar emphysema. 2. Focal acute bronchitis and squamous metaplasia.	Emphysema and chronic obstructive pulmonary disease	N/A	Yes (40 packs year)	N/A
	A-A2
	A-A3
LM02	A-E1	Male	60	White, Not Hispanic or Latino	1. Usual interstitial pneumonia. 2. Organizing pneumonia and mild chronic interstitial inflammation. 3. Benign lymph nodes. 4. Squamous metaplasia of mainstem bronchus.	Interstitial pneumonia/idiopathic pulmonary fibrosis, diabetes mellitus, obstructive sleep apnea on CPAP, hyperlipidemia and gastroesophageal reflux.	N/A	Yes (6 packs year, quit at 34 years old)	N/A
LM03	A-B7	Female	66	Unknown	1. Severe centriacinar emphysema. 2. Benign lymph nodes. 3. Mild chronic bronchiolar inflammation with goblet cell hyperplasia. 4. Focal bronchial squamous metaplasia.	Chronic obstructive pulmonary disease .	N/A	Yes (60 packs year)	N/A
LM04	A1-A1	Male	56	White, Not Hispanic or Latino	1. Severe centriacinar emphysema; see comment. 2. Chronic bronchiolar inflammation with goblet cell hyperplasia and increased eosinophils; see comment. 3. Focal bronchial squamous metaplasia.	Chronic obstructive pulmonary disease, status post bullectomy in 2001,	N/A	Yes (20 packs year)	N/A
	B1-A2
LM05	A-B2	Female	43	Black (African American)	Chronic pneumonia with fibrosis, cystic bronchiectasis and bronchial squamous metaplasia, and giant cell inflammatory reaction to foreign material (foodstuff), consistent with prior clinical gastro-bronchial fistula.	chronic left lower lobe pulmonary abscess	N/A	Yes (7.5 packs year)	N/A
	A-B3
	B-B4
	B-B5
	B-B6
LM06	B-B1	Female	65	White, Not Hispanic or Latino	1. Fibrosing nonspecific interstitial pneumonia with bronchiolocentric fibrosis; see comment. 2. Focal squamous metaplasia of the bronchus.	Hypersensitivity pneumonitis, diabetes mellitus type 2, obesity, and mitral valve regurgitation who reportedly has never smoked.	N/A	No	N/A
LM07	B-C5	Male	57	White, Not Hispanic or Latino	1. Severe emphysema. 2. Benign lymph nodes. 3. Focal non-necrotizing granulomatous inflammation. 4. Patchy bronchial squamous metaplasia.	End-stage emphysema and Chronic obstructive pulmonary disease.	N/A	Yes (50 packs year)	N/A
	B-C6
	B-D1
	B-D7
	B-D8
LM08	C-A7	Female	48	Black (African American)	Advanced fibrosing nonspecific interstitial pneumonia (NSIP)	Interstitial lung disease (NSIP pattern fibrosis, surgical lung biopsy reviewed at UCSF) admitted with acute hypoxic respiratory.	N/A	No	N/A
LM09	C-A5	Male	54	Other, Hispanic or Latino	Interstitial fibrosis, usual interstitial pneumonia (UIP) pattern, with additional peribronchial fibrosis	Dermatomyositis-related interstitial lung disease .	N/A	Yes (not recorded)	N/A
LM10	C-B2	Male	67	White, Not Hispanic or Latino	Advanced interstitial fibrosis, unclassifiable pattern, with peripheral and bronchiolocentric fibrosis, patchy lymphoid hyperplasia, and prominent pulmonary interstitial emphysema (air cysts).	Chronic hypoxemic respiratory failure due to interstitial lung disease from combined pulmonary fibrosis and emphysema	N/A	Yes (80 packs year)	N/A

### Sheet: LSCC
specimen ID	block #	Gender	Age	Race	Diagnosis	TNM classification	Grade	Neoadjuvant chemotherapy	Pre-surgical radiotherapy
L06	Matched Normal Lung	Female	69	Not recorded	Normal lung histology			None	None
	Tumor				LSCC, keratinizing	pT1cN0	G2
L08	Matched Normal Lung	Female	77	Not recorded	Normal lung histology			None	None
	Tumor				LSCC, non keratinizing	pT1bN0	G2
L09	Matched Normal Lung	Male	57	Not recorded	Normal lung histology			None	None
	Tumor				LSCC, keratinizing	pT2bN1	G2
L10	Matched Normal Lung	Male	66	Not recorded	Normal lung histology			None	None
	Tumor				LSCC, non keratinizing mixed with small cell carcinoma	pT2aN2	G3
L11	Matched Normal Lung	Female	73	Not recorded	Normal lung histology			None	None
	Tumor				LSCC, non keratinizing	pT1cN0	G2
L14	Matched Normal Lung	Male	67	Not recorded	Normal lung histology			None	None
	Tumor				LSCC, non keratinizing	pT2aN0	G3
L21	Matched Normal Lung	Female	77	Not recorded	Normal lung histology			None	None
	Tumor				LSCC, keratinizing	pT2bN0	G2

### Sheet: healthy lung
specimen ID	block #	Gender	Age	Race	Diagnosis	Brief History
tNL01	A	Female	65	White	Warm autopsy. Cause of death: anoxia - CT showing diffuse cerebral infarction secondary to severe hypoxic ischemia and extensive tonsillar herniation with mass effect on the brainstem and obstructive hydrocephalus	Generally normal airway No pulmonary edema Presence of blood in the airway No Presence of peritracheal/peribronchial ecchymosis. No evidence of GI aspiration No Evidence of foreign body aspiration
	C

### Sheet: IPF
specimen ID	Gender	Age	Race	Diagnosis	Brief History
IPF01	Male	61	White	Idiopathic Pulmonary Fibrosis - usual interstitial pneumonitis	Post-mortem (19h) autopsy. Possibly familial idiopathic pulmonary fibrosis. Polymyositis and hypothyroidism.
IPF02	Male	59	White	Idiopathic Pulmonary Fibrosis	Histology suggesting early ischemia-reperfusion injury as the likeliest basis for pulmonary dysfunction
IPF03	Male	55	White	Idiopathic Pulmonary Fibrosis	Post-mortem (16h) autopsy. History of long term Beryllium exposure. Methotrexate and Prednisone treatment for rheumatoid arthritis
